# scXOrGAN: A Generative Framework for Cross-Organ Single-Cell Transcriptomic Translation

**DOI:** 10.64898/2026.11.25.769347

**Authors:** Farriha Afnan, Ananya Shahrin Promi, Md. Abul Hassan Samee, Atif Rahman

## Abstract

Gene expression profiles of organs provide important insights into their health and disease states. However, while some organs can be sampled only through invasive procedures, others, such as blood, are readily accessible. Existing methods for predicting gene expression in one organ from another typically work with bulk or averaged profiles, obscuring cell specific differences. Translation at single-cell resolution is more challenging, because individual cells in the source and target organs lack direct correspondence. Here, we present scXOrGAN, a generative model that translates single-cell transcriptomes between two organs of the same individual using data that are unpaired at the cell level. scXOrGAN combines two variational autoencoders that share a latent space with cycle consistency, adversarial training and distribution matching. Across three organ pairs (ileum to rectum, blood to bronchoalveolar lavage fluid (BALF) in COVID-19, and blood to heart in heart failure), the generated gene expressions closely matched the real target cell profiles of held-out donors and preserved cell-to-cell variation. Notably, generated BALF macrophages exhibit expression of COVID-19-associated genes that are nearly absent in source blood cells, while generated cardiac fibroblasts express genes upregulated in heart failure.
