## Supplementary Data 1 for "scXOrGAN: A Generative Framework for Cross-Organ Single-Cell Transcriptomic Translation"

### Sheet: DCM-2
Pearson r, blood vs heart average expression
source (blood)	B_cells	Cardiomyocytes	Endothelial	Fibroblasts	Monocytes	NK_cells	T_cells
B_cells	0.949	0.798	0.814	0.773	0.879	0.923	0.959
Monocytes	0.929	0.777	0.802	0.764	0.941	0.871	0.889
NK_cells	0.893	0.75	0.778	0.74	0.829	0.988	0.945
T_cells	0.932	0.789	0.804	0.766	0.853	0.932	0.969
min(cells) per pair
source (blood)	B_cells	Cardiomyocytes	Endothelial	Fibroblasts	Monocytes	NK_cells	T_cells
B_cells	842	842	842	842	842	842	842
Monocytes	282	282	282	282	282	282	282
NK_cells	1759	1146	1759	1759	1759	1759	1759
T_cells	1762	1146	1884	1849	3783	2114	3802

### Sheet: DCM-3
Pearson r, blood vs heart average expression
source (blood)	B_cells	Cardiomyocytes	Endothelial	Fibroblasts	Monocytes	NK_cells	T_cells
B_cells	0.931	0.8	0.789	0.77	0.863	0.903	0.93
Monocytes	0.905	0.787	0.783	0.769	0.937	0.86	0.875
NK_cells	0.913	0.779	0.783	0.761	0.846	0.974	0.954
T_cells	0.924	0.8	0.788	0.771	0.85	0.915	0.942
min(cells) per pair
source (blood)	B_cells	Cardiomyocytes	Endothelial	Fibroblasts	Monocytes	NK_cells	T_cells
B_cells	2244	1332	2244	2244	2244	2244	2244
Monocytes	81	81	81	81	81	81	81
NK_cells	609	609	609	609	609	609	609
T_cells	2629	1332	2847	2534	3930	3511	5299

### Sheet: ICM-1
Pearson r, blood vs heart average expression
source (blood)	B_cells	Cardiomyocytes	Endothelial	Fibroblasts	Monocytes	NK_cells	T_cells
B_cells	0.939	0.781	0.831	0.8	0.884	0.916	0.942
Monocytes	0.878	0.741	0.801	0.768	0.965	0.842	0.856
NK_cells	0.908	0.732	0.801	0.765	0.852	0.979	0.966
T_cells	0.935	0.774	0.828	0.794	0.875	0.942	0.964
min(cells) per pair
source (blood)	B_cells	Cardiomyocytes	Endothelial	Fibroblasts	Monocytes	NK_cells	T_cells
B_cells	928	362	928	928	928	928	928
Monocytes	232	232	232	232	232	232	232
NK_cells	1243	362	1243	1010	1096	1243	1243
T_cells	1791	362	1555	1010	1096	3147	3147

### Sheet: ICM-2
Pearson r, blood vs heart average expression
source (blood)	B_cells	Cardiomyocytes	Endothelial	Fibroblasts	Monocytes	NK_cells	T_cells
B_cells	0.92	0.806	0.815	0.781	0.871	0.926	0.953
Monocytes	0.908	0.78	0.797	0.769	0.934	0.865	0.872
NK_cells	0.905	0.794	0.807	0.776	0.857	0.978	0.954
T_cells	0.916	0.807	0.814	0.784	0.862	0.938	0.964
min(cells) per pair
source (blood)	B_cells	Cardiomyocytes	Endothelial	Fibroblasts	Monocytes	NK_cells	T_cells
B_cells	1337	1337	1337	1337	1337	1337	1337
Monocytes	55	55	55	55	55	55	55
NK_cells	502	502	502	502	502	502	502
T_cells	3109	1384	1457	2053	2289	2604	2718

### Sheet: ICM-3
Pearson r, blood vs heart average expression
source (blood)	B_cells	Cardiomyocytes	Endothelial	Fibroblasts	Monocytes	NK_cells	T_cells
B_cells	0.929	0.753	0.835	0.793	0.866	0.918	0.942
Monocytes	0.902	0.718	0.812	0.78	0.93	0.854	0.864
NK_cells	0.893	0.706	0.8	0.76	0.833	0.975	0.947
T_cells	0.919	0.749	0.828	0.789	0.846	0.933	0.954
min(cells) per pair
source (blood)	B_cells	Cardiomyocytes	Endothelial	Fibroblasts	Monocytes	NK_cells	T_cells
B_cells	1045	1045	1045	1045	1045	1045	1045
Monocytes	129	129	129	129	129	129	129
NK_cells	777	777	777	777	777	777	777
T_cells	2486	1740	2181	2033	2344	1803	5029

### Sheet: N-1
Pearson r, blood vs heart average expression
source (blood)	B_cells	Cardiomyocytes	Endothelial	Fibroblasts	Monocytes	NK_cells	T_cells
B_cells	0.891	0.791	0.754	0.755	0.832	0.893	0.911
Monocytes	0.884	0.763	0.727	0.736	0.9	0.837	0.844
NK_cells	0.885	0.78	0.755	0.751	0.825	0.966	0.952
T_cells	0.89	0.795	0.755	0.762	0.824	0.926	0.943
min(cells) per pair
source (blood)	B_cells	Cardiomyocytes	Endothelial	Fibroblasts	Monocytes	NK_cells	T_cells
B_cells	857	857	857	857	857	715	857
Monocytes	426	426	426	426	426	426	426
NK_cells	157	157	157	157	157	157	157
T_cells	731	731	731	731	731	715	731

### Sheet: cell_counts
patient	cell_type	blood_cells	heart_cells
DCM-2	B_cells	842	1762
DCM-2	Cardiomyocytes	1	1146
DCM-2	Endothelial	44	1884
DCM-2	Fibroblasts	0	1849
DCM-2	Monocytes	282	3783
DCM-2	NK_cells	1759	2114
DCM-2	T_cells	4268	3802
DCM-3	B_cells	2244	2629
DCM-3	Cardiomyocytes	8	1332
DCM-3	Endothelial	11	2847
DCM-3	Fibroblasts	0	2534
DCM-3	Monocytes	81	3930
DCM-3	NK_cells	609	3511
DCM-3	T_cells	5302	5299
ICM-1	B_cells	928	1791
ICM-1	Cardiomyocytes	0	362
ICM-1	Endothelial	11	1555
ICM-1	Fibroblasts	0	1010
ICM-1	Monocytes	232	1096
ICM-1	NK_cells	1243	3740
ICM-1	T_cells	3147	4188
ICM-2	B_cells	1337	3109
ICM-2	Cardiomyocytes	0	1384
ICM-2	Endothelial	1	1457
ICM-2	Fibroblasts	0	2053
ICM-2	Monocytes	55	2289
ICM-2	NK_cells	502	2604
ICM-2	T_cells	3602	2718
ICM-3	B_cells	1045	2486
ICM-3	Cardiomyocytes	3	1740
ICM-3	Endothelial	9	2181
ICM-3	Fibroblasts	0	2033
ICM-3	Monocytes	129	2344
ICM-3	NK_cells	777	1803
ICM-3	T_cells	6063	5029
N-1	B_cells	857	2319
N-1	Cardiomyocytes	1	1303
N-1	Endothelial	8	3664
N-1	Fibroblasts	0	5663
N-1	Monocytes	426	9354
N-1	NK_cells	157	715
N-1	T_cells	731	2308
