## Supplementary Data 2 for "scXOrGAN: A Generative Framework for Cross-Organ Single-Cell Transcriptomic Translation"

### Sheet: BALF
Source (blood)	Target (BALF)	Test donor	Average zero fraction, real	r of per-gene variance			Variance ratio (generated / real)			r of per-gene zero fraction			Average zero fraction, generated
				scXOrGAN	scGen	scPRAM	scXOrGAN	scGen	scPRAM	scXOrGAN	scGen	scPRAM	scXOrGAN	scGen	scPRAM
CD8 T cells	Macrophages	P-S086	0.927	0.918	0.76	0.819	0.856	0.179	0.506	0.972	0.527	0.921	0.914	0.553	0.939
CD8 T cells	Macrophages	P-S088	0.916	0.89	0.838	0.83	0.811	0.154	0.453	0.948	0.569	0.912	0.907	0.56	0.935
CD4 T cells	Macrophages	P-S086	0.933	0.891	0.703	0.795	0.733	0.134	0.418	0.961	0.504	0.926	0.917	0.576	0.946
CD4 T cells	Macrophages	P-S088	0.923	0.896	0.829	0.829	0.815	0.14	0.406	0.957	0.543	0.915	0.914	0.577	0.942
B cells	Macrophages	P-S086	0.94	0.929	0.852	0.827	0.854	0.181	0.255	0.954	0.526	0.914	0.922	0.584	0.952
B cells	Macrophages	P-S088	0.93	0.91	0.841	0.787	0.842	0.212	0.259	0.942	0.568	0.892	0.917	0.579	0.95
Monocytes	Macrophages	P-S086	0.929	0.843	0.638	0.79	0.812	0.146	0.392	0.928	0.566	0.927	0.926	0.621	0.933
Monocytes	Macrophages	P-S088	0.92	0.889	0.811	0.798	1.129	0.163	0.377	0.945	0.61	0.89	0.928	0.629	0.925
CD8 T cells	Epithelial cells	P-S086	0.89	0.783	0.699	0.714	0.64	0.058	0.533	0.879	0.559	0.794	0.827	0.374	0.952
CD8 T cells	Epithelial cells	P-S088	0.848	0.735	0.768	0.525	1.245	0.112	0.91	0.865	0.582	0.678	0.858	0.369	0.946
