## Supplementary Data 3 for "scXOrGAN: A Generative Framework for Cross-Organ Single-Cell Transcriptomic Translation"

### Sheet: P-M074
Pearson r, blood vs BALF average expression (blank = under 20 cells)
source (blood)	B	CD4	CD8	DC	Epi	Macro	Mast	Mono	NK	Neu	Plasma
B	0.904	0.857	0.828	0.822	0.671	0.719		0.726	0.858
CD4	0.871	0.919	0.886	0.802	0.679	0.717		0.723	0.893
CD8	0.876	0.933	0.916	0.816	0.688	0.735		0.741	0.916
DC	0.895	0.871	0.855	0.914	0.727	0.855		0.858	0.869
Macro
Mega	0.456	0.482	0.475	0.474	0.407	0.457		0.456	0.458
Mono	0.839	0.833	0.817	0.877	0.693	0.859		0.866	0.829
NK	0.847	0.911	0.911	0.81	0.678	0.746		0.751	0.923
Neu
Plasma
min(cells) per pair
source (blood)	B	CD4	CD8	DC	Epi	Macro	Mast	Mono	NK	Neu	Plasma
B	34	294	676	80	112	709	0	495	58	2	2
CD4	34	294	676	80	112	1279	0	495	58	2	2
CD8	34	294	676	80	112	1279	0	495	58	2	2
DC	34	143	143	80	112	143	0	143	58	2	2
Macro	5	5	5	5	5	5	0	5	5	2	2
Mega	22	22	22	22	22	22	0	22	22	2	2
Mono	34	294	676	80	112	1279	0	495	58	2	2
NK	34	294	676	80	112	739	0	495	58	2	2
Neu	2	2	2	2	2	2	0	2	2	2	2
Plasma	2	2	2	2	2	2	0	2	2	2	2

### Sheet: P-M076
Pearson r, blood vs BALF average expression (blank = under 20 cells)
source (blood)	B	CD4	CD8	DC	Epi	Macro	Mast	Mono	NK	Neu	Plasma
B		0.867	0.861	0.842	0.739	0.725
CD4		0.925	0.921	0.818	0.755	0.715
CD8		0.937	0.954	0.819	0.757	0.743
DC		0.859	0.862	0.891	0.773	0.846
Macro
Mega		0.512	0.518	0.478	0.446	0.512
Mono		0.828	0.832	0.854	0.742	0.867
NK		0.897	0.928	0.782	0.727	0.744
Neu
Plasma
min(cells) per pair
source (blood)	B	CD4	CD8	DC	Epi	Macro	Mast	Mono	NK	Neu	Plasma
B	7	27	145	27	33	63	0	9	2	2	0
CD4	7	27	145	27	33	63	0	9	2	2	0
CD8	7	27	145	27	33	63	0	9	2	2	0
DC	7	27	116	27	33	63	0	9	2	2	0
Macro	2	2	2	2	2	2	0	2	2	2	0
Mega	7	27	145	27	33	63	0	9	2	2	0
Mono	7	27	145	27	33	63	0	9	2	2	0
NK	7	27	145	27	33	63	0	9	2	2	0
Neu	0	0	0	0	0	0	0	0	0	0	0
Plasma	7	14	14	14	14	14	0	9	2	2	0

### Sheet: P-S085
Pearson r, blood vs BALF average expression (blank = under 20 cells)
source (blood)	B	CD4	CD8	DC	Epi	Macro	Mast	Mono	NK	Neu	Plasma
B	0.919	0.873	0.854	0.745	0.714	0.69		0.679	0.821	0.676
CD4	0.89	0.929	0.907	0.735	0.734	0.695		0.683	0.859	0.686
CD8	0.889	0.935	0.936	0.765	0.747	0.727		0.715	0.905	0.715
DC	0.906	0.881	0.875	0.86	0.777	0.824		0.812	0.844	0.788
Macro
Mega	0.486	0.513	0.519	0.525	0.481	0.523		0.518	0.51	0.512
Mono	0.847	0.848	0.842	0.845	0.757	0.847		0.837	0.818	0.817
NK	0.844	0.892	0.909	0.755	0.725	0.724		0.713	0.912	0.714
Neu
Plasma	0.794	0.797	0.788	0.696	0.71	0.665		0.652	0.755	0.64
min(cells) per pair
source (blood)	B	CD4	CD8	DC	Epi	Macro	Mast	Mono	NK	Neu	Plasma
B	38	179	481	110	286	481	2	481	174	66	12
CD4	38	179	485	110	286	3270	2	3270	174	66	12
CD8	38	179	485	110	286	1855	2	1855	174	66	12
DC	38	122	122	110	122	122	2	122	122	66	12
Macro	0	0	0	0	0	0	0	0	0	0	0
Mega	38	170	170	110	170	170	2	170	170	66	12
Mono	38	179	485	110	286	5592	2	5745	174	66	12
NK	38	179	485	110	286	671	2	671	174	66	12
Neu	0	0	0	0	0	0	0	0	0	0	0
Plasma	38	40	40	40	40	40	2	40	40	40	12

### Sheet: P-S086
Pearson r, blood vs BALF average expression (blank = under 20 cells)
source (blood)	B	CD4	CD8	DC	Epi	Macro	Mast	Mono	NK	Neu	Plasma
B	0.91	0.871	0.859	0.755	0.765	0.688		0.677	0.845	0.558	0.818
CD4	0.894	0.933	0.913	0.764	0.794	0.706		0.695	0.885	0.575	0.833
CD8	0.894	0.945	0.949	0.791	0.805	0.736		0.723	0.929	0.6	0.851
DC	0.879	0.866	0.86	0.89	0.827	0.853		0.837	0.845	0.704	0.804
Macro
Mega	0.81	0.834	0.836	0.757	0.758	0.72		0.71	0.826	0.616	0.748
Mono	0.856	0.847	0.843	0.859	0.814	0.852		0.839	0.831	0.726	0.779
NK	0.87	0.903	0.924	0.775	0.781	0.728		0.718	0.931	0.613	0.811
Neu
Plasma	0.852	0.867	0.853	0.761	0.78	0.7		0.686	0.834	0.547	0.96
min(cells) per pair
source (blood)	B	CD4	CD8	DC	Epi	Macro	Mast	Mono	NK	Neu	Plasma
B	30	586	586	289	342	586	9	586	286	430	75
CD4	30	1114	733	289	342	3162	9	3162	286	430	75
CD8	30	1114	733	289	342	3453	9	3453	286	430	75
DC	30	33	33	33	33	33	9	33	33	33	33
Macro	0	0	0	0	0	0	0	0	0	0	0
Mega	30	119	119	119	119	119	9	119	119	119	75
Mono	30	1114	733	289	342	3273	9	3273	286	430	75
NK	30	1114	733	289	342	2103	9	2103	286	430	75
Neu	4	4	4	4	4	4	4	4	4	4	4
Plasma	30	125	125	125	125	125	9	125	125	125	75

### Sheet: P-S087
Pearson r, blood vs BALF average expression (blank = under 20 cells)
source (blood)	B	CD4	CD8	DC	Epi	Macro	Mast	Mono	NK	Neu	Plasma
B		0.825	0.829	0.731	0.661	0.658		0.582		0.361
CD4		0.899	0.893	0.732	0.678	0.674		0.592		0.382
CD8		0.908	0.915	0.748	0.677	0.696		0.612		0.403
DC		0.821	0.821	0.806	0.67	0.767		0.684		0.489
Macro
Mega		0.535	0.524	0.544	0.449	0.537		0.489		0.381
Mono		0.799	0.797	0.829	0.679	0.837		0.751		0.576
NK		0.88	0.894	0.744	0.663	0.703		0.622		0.426
Neu
Plasma		0.785	0.778	0.689	0.641	0.653		0.576		0.38
min(cells) per pair
source (blood)	B	CD4	CD8	DC	Epi	Macro	Mast	Mono	NK	Neu	Plasma
B	4	25	45	67	83	435	0	112	13	201	3
CD4	4	25	45	67	83	435	0	112	13	201	3
CD8	4	25	45	67	83	435	0	112	13	201	3
DC	4	25	34	34	34	34	0	34	13	34	3
Macro	4	5	5	5	5	5	0	5	5	5	3
Mega	4	25	45	67	83	190	0	112	13	190	3
Mono	4	25	45	67	83	435	0	112	13	201	3
NK	4	25	45	67	83	189	0	112	13	189	3
Neu	3	3	3	3	3	3	0	3	3	3	3
Plasma	4	25	41	41	41	41	0	41	13	41	3

### Sheet: P-S088
Pearson r, blood vs BALF average expression (blank = under 20 cells)
source (blood)	B	CD4	CD8	DC	Epi	Macro	Mast	Mono	NK	Neu	Plasma
B		0.892	0.864	0.76	0.72	0.718		0.71		0.592
CD4		0.951	0.915	0.751	0.739	0.729		0.717		0.607
CD8		0.954	0.938	0.767	0.747	0.746		0.735		0.623
DC		0.858	0.855	0.882	0.771	0.893		0.883		0.764
Macro
Mega		0.528	0.54	0.548	0.479	0.546		0.541		0.485
Mono		0.84	0.837	0.853	0.746	0.894		0.879		0.795
NK		0.895	0.922	0.776	0.728	0.762		0.754		0.648
Neu
Plasma		0.812	0.803	0.735	0.724	0.709		0.698		0.573
min(cells) per pair
source (blood)	B	CD4	CD8	DC	Epi	Macro	Mast	Mono	NK	Neu	Plasma
B	5	77	81	78	367	753	2	228	7	26	5
CD4	5	77	81	78	367	753	2	228	7	26	5
CD8	5	77	81	78	367	753	2	228	7	26	5
DC	5	44	44	44	44	44	2	44	7	26	5
Macro	2	2	2	2	2	2	2	2	2	2	2
Mega	5	61	61	61	61	61	2	61	7	26	5
Mono	5	77	81	78	367	753	2	228	7	26	5
NK	5	33	33	33	33	33	2	33	7	26	5
Neu	5	6	6	6	6	6	2	6	6	6	5
Plasma	5	41	41	41	41	41	2	41	7	26	5

### Sheet: P-S089
Pearson r, blood vs BALF average expression (blank = under 20 cells)
source (blood)	B	CD4	CD8	DC	Epi	Macro	Mast	Mono	NK	Neu	Plasma
B	0.922	0.881	0.871	0.721	0.712	0.671		0.665	0.857	0.529
CD4	0.896	0.934	0.919	0.715	0.734	0.672		0.666	0.888	0.529
CD8	0.897	0.931	0.952	0.757	0.756	0.718		0.713	0.91	0.572
DC	0.866	0.848	0.848	0.86	0.773	0.851		0.844	0.828	0.693
Macro	0.825	0.82	0.821	0.842	0.757	0.855		0.85	0.798	0.723
Mega	0.496	0.505	0.513	0.526	0.486	0.513		0.507	0.484	0.447
Mono	0.833	0.828	0.83	0.839	0.763	0.855		0.851	0.808	0.728
NK	0.861	0.901	0.926	0.736	0.728	0.703		0.699	0.914	0.582
Neu
Plasma
min(cells) per pair
source (blood)	B	CD4	CD8	DC	Epi	Macro	Mast	Mono	NK	Neu	Plasma
B	30	346	317	27	193	486	4	475	23	32	1
CD4	30	346	317	27	193	486	4	475	23	32	1
CD8	30	346	317	27	193	486	4	475	23	32	1
DC	30	72	72	27	72	72	4	72	23	32	1
Macro	21	21	21	21	21	21	4	21	21	21	1
Mega	30	186	186	27	186	186	4	186	23	32	1
Mono	30	346	317	27	193	486	4	475	23	32	1
NK	30	150	150	27	150	150	4	150	23	32	1
Neu	2	2	2	2	2	2	2	2	2	2	1
Plasma	14	14	14	14	14	14	4	14	14	14	1

### Sheet: P-S090
Pearson r, blood vs BALF average expression (blank = under 20 cells)
source (blood)	B	CD4	CD8	DC	Epi	Macro	Mast	Mono	NK	Neu	Plasma
B	0.913	0.902	0.885	0.814	0.753	0.766		0.738			0.889
CD4	0.854	0.924	0.903	0.773	0.731	0.739		0.713			0.823
CD8	0.865	0.941	0.941	0.801	0.748	0.771		0.745			0.837
DC
Macro
Mega	0.381	0.425	0.422	0.441	0.406	0.451		0.444			0.37
Mono	0.803	0.838	0.828	0.844	0.748	0.882		0.867			0.762
NK	0.828	0.907	0.916	0.788	0.728	0.761		0.738			0.802
Neu
Plasma	0.944	0.851	0.841	0.793	0.737	0.744		0.706			0.976
min(cells) per pair
source (blood)	B	CD4	CD8	DC	Epi	Macro	Mast	Mono	NK	Neu	Plasma
B	50	70	222	31	222	222	0	222	10	16	222
CD4	50	70	196	31	196	196	0	196	10	16	196
CD8	50	70	285	31	285	285	0	285	10	16	285
DC	13	13	13	13	13	13	0	13	10	13	13
Macro	3	3	3	3	3	3	0	3	3	3	3
Mega	50	70	246	31	246	246	0	246	10	16	246
Mono	50	70	477	31	285	508	0	486	10	16	376
NK	36	36	36	31	36	36	0	36	10	16	36
Neu	3	3	3	3	3	3	0	3	3	3	3
Plasma	50	70	435	31	285	435	0	435	10	16	376
